# Age-Associated Decline in Autophagy Pathways in Retinal Pigment Epithelium and Protective Effects of Topical Trehalose in Light-induced Outer Retinal Degeneration in Mice

**DOI:** 10.1101/2025.01.14.632938

**Authors:** Katherine Cox, Gongyu Shi, Neve Read, Kepeng Ou, Zijia Liu, Jiahui Wu, Suci Cendanawati, Jenna Le Brun Powell, Lindsay B. Nicholson, Andrew D. Dick, Jian Liu

## Abstract

Age is a primary risk factor for chronic conditions, including age-related macular degeneration (AMD). Impairments in autophagy processes are implicated in AMD progression, but the extent of autophagy’s contribution and its therapeutic potential remain ambiguous. This study investigated age-associated transcriptomic changes in autophagy pathways in the retinal pigment epithelium (RPE) and evaluated the protective effects of topical trehalose, an autophagy-enhancing small molecule, against light-induced outer retinal degeneration in mice. Transcriptomic analysis of human RPE/choroid and mouse RPE revealed consistent downregulation of autophagy pathways with age, alongside variable changes as AMD severity progressed. Given the age- and AMD-associated perturbation of autophagy pathways, we examined trehalose treatment *in vitro*, which enhanced autophagic flux and restored mitochondrial respiratory function in primary murine RPE cells exposed to oxidative stress. *In vivo*, topical trehalose improved autophagy-lysosome activity in mouse RPE, demonstrated by elevated LC3B turnover and SQSTM1/p62 degradation. Furthermore, trehalose eyedrops protected mice from light-induced damage to the RPE and photoreceptors, preserving outer nuclear layer thickness, RPE morphology, and junctional F-actin organization. Taken together, the data support that age-related decline and severe dysregulation in autophagy contributed to AMD progression. By restoring autophagic flux, topical trehalose demonstrates therapeutic potential to address early autophagy-related pathological changes in AMD.
