## Supplementary data file 4 for "Age-Associated Decline in Autophagy Pathways in Retinal Pigment Epithelium and Protective Effects of Topical Trehalose in Light-induced Outer Retinal Degeneration in Mice"

### Sheet: Categorised Full List
GeneSymbol	Category
LAMTOR1	mTOR and Upstream
LAMTOR2	mTOR and Upstream		Geneset derived from Bordi et al. A gene toolbox for monitoring autophagy transcription. Cell Death Dis. 2021;12(11):1044. doi: 10.1038/s41419-021-04121-9.
LAMTOR3	mTOR and Upstream
LAMTOR4	mTOR and Upstream		Note overlapped gene symbols among categories.
LAMTOR5	mTOR and Upstream
FLCN	mTOR and Upstream
FNIP1	mTOR and Upstream
FNIP2	mTOR and Upstream
MIOS	mTOR and Upstream
SEH1L	mTOR and Upstream
WDR24	mTOR and Upstream
WDR59	mTOR and Upstream
SEC13	mTOR and Upstream
RHEB	mTOR and Upstream
NPC1	mTOR and Upstream
SLC38A9	mTOR and Upstream
NPC2	mTOR and Upstream
BTRC	mTOR and Upstream
SESN2	mTOR and Upstream
SESN1	mTOR and Upstream
SESN3	mTOR and Upstream
KIAA1524	mTOR and Upstream
PPP2CA	mTOR and Upstream
RRAGA	mTOR and Upstream
RRAGC	mTOR and Upstream
RRAGD	mTOR and Upstream
RRAGB	mTOR and Upstream
TSC2	mTOR and Upstream
TSC1	mTOR and Upstream
BMT2	mTOR and Upstream
NPRL2	mTOR and Upstream
NPRL3	mTOR and Upstream
DEPDC5	mTOR and Upstream
KPTN	mTOR and Upstream
ITFG2	mTOR and Upstream
C12orf66	mTOR and Upstream
SZT2	mTOR and Upstream
CASTOR1	mTOR and Upstream
CASTOR2	mTOR and Upstream
LGALS8	mTOR and Upstream
ATP6V0E1	mTOR and Upstream
ATP6V1D	mTOR and Upstream
ATP6V1G3	mTOR and Upstream
ATP6V1C2	mTOR and Upstream
ATP6V1B2	mTOR and Upstream
ATP6V0A1	mTOR and Upstream
ATP6V1B1	mTOR and Upstream
ATP6V1G2	mTOR and Upstream
ATP6V1E2	mTOR and Upstream
ATP6V0A4	mTOR and Upstream
ATP6V1E1	mTOR and Upstream
ATP6V0B	mTOR and Upstream
TCIRG1	mTOR and Upstream
ATP6AP2	mTOR and Upstream
ATP6V1A	mTOR and Upstream
ATP6AP1	mTOR and Upstream
ATP6V1G1	mTOR and Upstream
ATP6V0E2	mTOR and Upstream
ATP6V0C	mTOR and Upstream
ATP6AP1L	mTOR and Upstream
ATP6V1H	mTOR and Upstream
ATP6V0A2	mTOR and Upstream
ATP6V1C1	mTOR and Upstream
ATP6V1F	mTOR and Upstream
ATP6V0D1	mTOR and Upstream
MTOR	mTOR and Upstream
DEPTOR	mTOR and Upstream
RPTOR	mTOR and Upstream
AKT1S1	mTOR and Upstream
MLST8	mTOR and Upstream
RICTOR	mTOR and Upstream
PRR5	mTOR and Upstream
MAPKAP1	mTOR and Upstream
TELO2	mTOR and Upstream
TTI1	mTOR and Upstream
TTI2	mTOR and Upstream
PRR5L	mTOR and Upstream
PRKAA1	mTOR and Upstream
PRKAA2	mTOR and Upstream
PRKAG1	mTOR and Upstream
PRKAG2	mTOR and Upstream
PRKAG3	mTOR and Upstream
PRKAB1	mTOR and Upstream
PRKAB2	mTOR and Upstream
STK11	mTOR and Upstream
STRADA	mTOR and Upstream
STRADB	mTOR and Upstream
CAB39	mTOR and Upstream
CAB39L	mTOR and Upstream
CAMKK2	mTOR and Upstream
PIK3CA	mTOR and Upstream
PIK3CB	mTOR and Upstream
PIK3CD	mTOR and Upstream
PIK3CG	mTOR and Upstream
PIK3R1	mTOR and Upstream
PIK3R2	mTOR and Upstream
PIK3R3	mTOR and Upstream
PIK3R4	mTOR and Upstream
PIK3R5	mTOR and Upstream
PIK3R6	mTOR and Upstream
PIK3C2A	mTOR and Upstream
PIK3C2B	mTOR and Upstream
PIK3C2G	mTOR and Upstream
RPS6KB1	mTOR and Upstream
RPS6KA1	mTOR and Upstream
DAP	mTOR and Upstream
EEF2K	mTOR and Upstream
EIF4EBP1	mTOR and Upstream
LARP1	mTOR and Upstream
ESR1	mTOR and Upstream
MAF1	mTOR and Upstream
ULK1	mTOR and Upstream
ATG13	mTOR and Upstream
LPIN1	mTOR and Upstream
AMBRA1	mTOR and Upstream
GRB10	mTOR and Upstream
RPS6KB2	mTOR and Upstream
HIF1A	mTOR and Upstream
TFEB	mTOR and Upstream
YY1	mTOR and Upstream
TFE3	mTOR and Upstream
STAT3	mTOR and Upstream
MITF	mTOR and Upstream
AKT1S1	mTOR and Upstream
HDAC5	mTOR and Upstream
HDAC4	mTOR and Upstream
SGK1	mTOR and Upstream
PRKCA	mTOR and Upstream
AKT1	mTOR and Upstream
IGF2BP1	mTOR and Upstream
MRAS	mTOR and Upstream
KRAS	mTOR and Upstream
RRAS	mTOR and Upstream
HRAS	mTOR and Upstream
NRAS	mTOR and Upstream
ULK3	Autophagy Core
C12orf44	Autophagy Core
AMBRA1	Autophagy Core
ULK1	Autophagy Core
TRAF6	Autophagy Core
RB1CC1	Autophagy Core
ULK2	Autophagy Core
ATG13	Autophagy Core
BECN2	Autophagy Core
BECN1	Autophagy Core
PIK3C3	Autophagy Core
PIK3R4	Autophagy Core
ATG14	Autophagy Core
UVRAG	Autophagy Core
KIAA0226	Autophagy Core
RNF2	Autophagy Core
TLR4	Autophagy Core
SH3GLB1	Autophagy Core
VMP1	Autophagy Core
BCL2L1	Autophagy Core
BCL2	Autophagy Core
BIRC5	Autophagy Core
HMGB1	Autophagy Core
RHOQ	Autophagy Core
WAS	Autophagy Core
PAQR3	Autophagy Core
AMBRA1	Autophagy Core
SLAMF1	Autophagy Core
ITPR3	Autophagy Core
PINK1	Autophagy Core
STK38	Autophagy Core
NEDD4	Autophagy Core
GABARAPL1	Autophagy Core
ATG4A	Autophagy Core
ATG3	Autophagy Core
ATG7	Autophagy Core
MAP1LC3C	Autophagy Core
MAP1LC3B	Autophagy Core
GABARAPL2	Autophagy Core
ATG4B	Autophagy Core
MAP1LC3A	Autophagy Core
ATG4C	Autophagy Core
ATG4D	Autophagy Core
GABARAP	Autophagy Core
MAP1LC3B2	Autophagy Core
GABARAPL3	Autophagy Core
ATG2B	Autophagy Core
ATG2A	Autophagy Core
WIPI2	Autophagy Core
WIPI1	Autophagy Core
ATG9A	Autophagy Core
ATG9B	Autophagy Core
WDR45B	Autophagy Core
WDR45	Autophagy Core
ATG12	Autophagy Core
ATG7	Autophagy Core
ATG16L1	Autophagy Core
ATG5	Autophagy Core
ATG10	Autophagy Core
ATG16L2	Autophagy Core
SQSTM1	Autophagy Core
OPTN	Autophagy Core
NBR1	Autophagy Core
TAX1BP1	Autophagy Core
CBL	Autophagy Core
CALCOCO2	Autophagy Core
BNIP3L	Autophagy Core
WDFY3	Autophagy Core
BAG3	Autophagy Core
TECPR1	Autophagy Core
HDAC6	Autophagy Core
NEDD4L	Autophagy Core
CUL4A	Autophagy Core
CAPN2	Autophagy Core
CAPNS1	Autophagy Core
FEZ1	Autophagy Core
STK39	Autophagy Core
WNK1	Autophagy Core
CUL4B	Autophagy Core
CUL3	Autophagy Core
CUL5	Autophagy Core
CAPN1	Autophagy Core
MAPK14	Autophagy Core
PPP2R2A	Autophagy Core
CISD2	Autophagy Core
GOLGA2	Autophagy Core
CYBB	Autophagy Core
HSPA1A	Autophagy Core
UCP2	Autophagy Core
C9orf72	Autophagy Core
HERC1	Autophagy Core
TMEM173	Autophagy Core
MST1	Autophagy Core
KIAA0226	Autophagy Core
MAPK8	Autophagy Core
MCOLN3	Autophagy Core
DRAM1	Autophagy Core
HDAC1	Autophagy Core
HDAC2	Autophagy Core
TBK1	Autophagy Core
NOX4	Autophagy Core
DAPK1	Autophagy Core
DAPK2	Autophagy Core
CAST	Autophagy Core
PDCD6IP	Autophagy Core
PICALM	Autophagy Core
SMURF1	Autophagy Core
SCOC	Autophagy Core
WAC	Autophagy Core
MYO6	Autophagy Core
PIM2	Autophagy Core
DYNLL1	Autophagy Core
IRGM	Autophagy Core
ABL2	Autophagy Core
ABL1	Autophagy Core
TMEM59	Autophagy Core
EI24	Autophagy Core
MTDH	Autophagy Core
EVA1A	Autophagy Core
SUPT20H	Autophagy Core
DAPK3	Autophagy Core
BAG3	Autophagy Core
TMEM74	Autophagy Core
TM9SF1	Autophagy Core
ZFYVE1	Autophagy Core
KIAA1324	Autophagy Core
HDAC10	Autophagy Core
SNAP29	Autophagy Core
PXN	Autophagy Core
TGM2	Autophagy Core
STUB1	Autophagy Core
PMAIP1	Autophagy Core
PCM1	Autophagy Core
RAB3GAP1	Autophagy Core
RAB18	Autophagy Core
CLN3	Autophagy Core
CFTR	Autophagy Core
TP53INP1	Autophagy Core
TRIM13	Autophagy Core
RAB11A	Autophagy Core
RAB23	Autophagy Core
RAB1A	Autophagy Core
RAB5A	Autophagy Core
RAB8B	Autophagy Core
RAB1B	Autophagy Core
RAB7A	Autophagy Core
RAB5B	Autophagy Core
RAB5C	Autophagy Core
RAB32	Autophagy Core
RAB24	Autophagy Core
RAB8A	Autophagy Core
RAB11B	Autophagy Core
RAB33B	Autophagy Core
RAB1C	Autophagy Core
RAB9A	Autophagy Core
RAB25	Autophagy Core
RAB4A	Autophagy Core
RAB4B	Autophagy Core
USP25	Autophagy Core
USP16	Autophagy Core
U2AF1	Autophagy Core
USP8	Autophagy Core
USP7	Autophagy Core
USP11	Autophagy Core
USP10	Autophagy Core
PIK3AP1	Autophagy Core
TSKS	Autophagy Core
NRBP2	Autophagy Core
NEK9	Autophagy Core
PGK2	Autophagy Core
NME4	Autophagy Core
PIK3R4	Autophagy Core
MOS	Autophagy Core
IKBKB	Autophagy Core
TPD52L3	Autophagy Core
LIMK1	Autophagy Core
GLYCTK	Autophagy Core
PRKACA	Autophagy Core
ALPK2	Autophagy Core
ACVR2B	Autophagy Core
MARK4	Autophagy Core
MAP3K1	Autophagy Core
NUAK1	Autophagy Core
LY6G5B	Autophagy Core
PRDX5	Autophagy Core
PRKDC	Autophagy Core
AK7	Autophagy Core
PRKCE	Autophagy Core
CDC42SE2	Autophagy Core
MAPK4	Autophagy Core
TIE1	Autophagy Core
SKAP1	Autophagy Core
CLK3	Autophagy Core
DGKB	Autophagy Core
CHKA	Autophagy Core
CLK2	Autophagy Core
BMX	Autophagy Core
ATF2	Autophagy Regulators
ATF3	Autophagy Regulators
ATF4	Autophagy Regulators
ATF6	Autophagy Regulators
CEBPB	Autophagy Regulators
CREB1	Autophagy Regulators
CRTC2	Autophagy Regulators
DDIT3	Autophagy Regulators
E2F1	Autophagy Regulators
EGR1	Autophagy Regulators
EIF2A	Autophagy Regulators
EPAS1	Autophagy Regulators
ESR2	Autophagy Regulators
FOS	Autophagy Regulators
FOXO1	Autophagy Regulators
FOXO3	Autophagy Regulators
FOXO4	Autophagy Regulators
FOXO6	Autophagy Regulators
HEY2	Autophagy Regulators
HIF1A	Autophagy Regulators
HSF1	Autophagy Regulators
IRF1	Autophagy Regulators
LMX1A	Autophagy Regulators
LMX1B	Autophagy Regulators
MAPK1	Autophagy Regulators
MAPK3	Autophagy Regulators
MEF2A	Autophagy Regulators
MITF	Autophagy Regulators
MYC	Autophagy Regulators
NACC1	Autophagy Regulators
NFE2L1	Autophagy Regulators
NFE2L2	Autophagy Regulators
NFKB1	Autophagy Regulators
NRF1	Autophagy Regulators
PPARA	Autophagy Regulators
PPARG	Autophagy Regulators
PPARGC1A	Autophagy Regulators
PPARGC1B	Autophagy Regulators
RARA	Autophagy Regulators
RELA	Autophagy Regulators
RELB	Autophagy Regulators
RFX1	Autophagy Regulators
SIRT1	Autophagy Regulators
SIRT2	Autophagy Regulators
SIRT3	Autophagy Regulators
SIRT4	Autophagy Regulators
SIRT5	Autophagy Regulators
SIRT6	Autophagy Regulators
SIRT7	Autophagy Regulators
SOX2	Autophagy Regulators
SP1	Autophagy Regulators
STAT3	Autophagy Regulators
TFE3	Autophagy Regulators
TFEB	Autophagy Regulators
TFEC	Autophagy Regulators
TNFAIP3	Autophagy Regulators
TP53	Autophagy Regulators
XBP1	Autophagy Regulators
YY1	Autophagy Regulators
ZEB1	Autophagy Regulators
ATF5	Autophagy Regulators
BDNF	Autophagy Regulators
JUN	Autophagy Regulators
JUNB	Autophagy Regulators
KEAP1	Autophagy Regulators
NR1H4	Autophagy Regulators
STAT1	Autophagy Regulators
ZKSCAN3	Autophagy Regulators
BNIP3	Mitophagy
MAPK1	Mitophagy
MAPK14	Mitophagy
SMURF1	Mitophagy
ATP13A2	Mitophagy
SPATA18	Mitophagy
TBK1	Mitophagy
CERS1	Mitophagy
VCP	Mitophagy
HDAC6	Mitophagy
USP8	Mitophagy
PINK1	Mitophagy
MUL1	Mitophagy
FBXO7	Mitophagy
TBC1D17	Mitophagy
TBC1D15	Mitophagy
RHEB	Mitophagy
RNF185	Mitophagy
PARK7	Mitophagy
PARK2	Mitophagy
TGM2	Mitophagy
BCL2L13	Mitophagy
HSPA1L	Mitophagy
BAG4	Mitophagy
TOMM7	Mitophagy
AMBRA1	Mitophagy
BECN1	Mitophagy
UBE2D2	Mitophagy
UBE2L3	Mitophagy
UBE2D3	Mitophagy
UBE2N	Mitophagy
RAB5A	Mitophagy
RAB5B	Mitophagy
RAB5C	Mitophagy
RAB7A	Mitophagy
FLCN	Mitophagy
FNIP1	Mitophagy
NIPSNAP1	Mitophagy
NIPSNAP2	Mitophagy
SESN2	Mitophagy
RB1CC1	Mitophagy
ULK1	Mitophagy
SQSTM1	Mitophagy
BNIP3L	Mitophagy
FUNDC1	Mitophagy
OPTN	Mitophagy
CALCOCO2	Mitophagy
PHB	Mitophagy
PHB2	Mitophagy
TAX1BP1	Mitophagy
LRPPRC	Mitophagy
USP30	Mitophagy
USP35	Mitophagy
USP15	Mitophagy
TMEM173	Mitophagy
SIAH3	Mitophagy
BCL2L1	Mitophagy
MCL1	Mitophagy
LKKR2	Mitophagy
ZNF746	Mitophagy
MFN1	Mitophagy
MFN2	Mitophagy
OPA1	Mitophagy
ROCK1	Mitophagy
MIEF1	Mitophagy
MIEF2	Mitophagy
DNM1L	Mitophagy
FIS1	Mitophagy
HTRA2	Mitophagy
MFF	Mitophagy
SIRT2	Mitophagy
SIRT3	Mitophagy
SIRT5	Mitophagy
SOX2	Mitophagy
MITF	Mitophagy
TFE3	Mitophagy
TFEB	Mitophagy
TFEC	Mitophagy
SREBF1	Mitophagy
SREBF2	Mitophagy
VAMP3	Docking and Fusion
STX17	Docking and Fusion
YKT6	Docking and Fusion
VTI1A	Docking and Fusion
VAMP7	Docking and Fusion
SNAP29	Docking and Fusion
VPS33A	Docking and Fusion
RAB7A	Docking and Fusion
VPS41	Docking and Fusion
VPS11	Docking and Fusion
VPS16	Docking and Fusion
VPS39	Docking and Fusion
VPS18	Docking and Fusion
EPG5	Docking and Fusion
ATG14	Docking and Fusion
TECPR1	Docking and Fusion
GORASP2	Docking and Fusion
BIRC6	Docking and Fusion
RUFY4	Docking and Fusion
ARL8B	Docking and Fusion
RAB20	Docking and Fusion
RAB39A	Docking and Fusion
CTSB	Lysosome
CTSK	Lysosome
CTSS	Lysosome
PPT1	Lysosome
ASAH1	Lysosome
CD1E	Lysosome
GALNS	Lysosome
GLB1	Lysosome
GM2A	Lysosome
GNS	Lysosome
GUSB	Lysosome
HEXA	Lysosome
HEXB	Lysosome
IDS	Lysosome
LGMN	Lysosome
PLBD2	Lysosome
SGSH	Lysosome
SMPD1	Lysosome
ABCA2	Lysosome
ABCA5	Lysosome
ABCB9	Lysosome
AP1G1	Lysosome
AP3B1	Lysosome
ARL8A	Lysosome
ARL8B	Lysosome
ATP13A2	Lysosome
ATP6V0A2	Lysosome
ATP6V0A4	Lysosome
ATP6V0C	Lysosome
ATP6V0D1	Lysosome
CCZ1	Lysosome
CD1B	Lysosome
CD68	Lysosome
CLCN5	Lysosome
CLCN6	Lysosome
CLCN7	Lysosome
CLN5	Lysosome
CTNS	Lysosome
DAB2	Lysosome
DNAJC5	Lysosome
DRAM1	Lysosome
EGF	Lysosome
GAA	Lysosome
GBA	Lysosome
GPR137B	Lysosome
HGSNAT	Lysosome
LAMP2	Lysosome
LAMP3	Lysosome
LITAF	Lysosome
LMBRD1	Lysosome
MCOLN1	Lysosome
MFSD8	Lysosome
MYO7A	Lysosome
NCSTN	Lysosome
NPC1	Lysosome
PI4K2A	Lysosome
PLD1	Lysosome
PSEN1	Lysosome
RAB14	Lysosome
RAB5C	Lysosome
RILP	Lysosome
RNF13	Lysosome
SCARB2	Lysosome
SIDT2	Lysosome
SLC11A2	Lysosome
SLC15A3	Lysosome
SLC17A5	Lysosome
SLC29A3	Lysosome
SLC36A1	Lysosome
SPHK2	Lysosome
STARD3	Lysosome
STX7	Lysosome
TCIRG1	Lysosome
TECPR1	Lysosome
TMEM192	Lysosome
TMEM55A	Lysosome
TMEM55B	Lysosome
TMEM59	Lysosome
TMEM74	Lysosome
TMEM8A	Lysosome
TMEM9	Lysosome
TPCN1	Lysosome
TPCN2	Lysosome
TSPAN1	Lysosome
VPS11	Lysosome
VPS16	Lysosome
VPS18	Lysosome
VPS35	Lysosome
VPS39	Lysosome
ZNRF2	Lysosome
TRIM23	Lysosome
ACP2	Lysosome
ACP5	Lysosome
ADA	Lysosome
AGA	Lysosome
ARSB	Lysosome
ARSD	Lysosome
ARSG	Lysosome
BCL10	Lysosome
CHID1	Lysosome
CHIT1	Lysosome
CST3	Lysosome
CTBS	Lysosome
CTSA	Lysosome
CTSC	Lysosome
CTSD	Lysosome
CTSF	Lysosome
CTSH	Lysosome
CTSO	Lysosome
CTSZ	Lysosome
DNASE2	Lysosome
DOC2A	Lysosome
DRAM2	Lysosome
EPDR1	Lysosome
FNBP1	Lysosome
FUCA1	Lysosome
GALC	Lysosome
GGH	Lysosome
GLA	Lysosome
HCK	Lysosome
HPS1	Lysosome
HPS4	Lysosome
HPSE	Lysosome
HYAL1	Lysosome
HYAL2	Lysosome
HYAL3	Lysosome
IDUA	Lysosome
IFI30	Lysosome
ITM2C	Lysosome
KCNE1	Lysosome
LAMP1	Lysosome
LIPA	Lysosome
LRBA	Lysosome
LRP2	Lysosome
MAN2B1	Lysosome
MAN2B2	Lysosome
MANBA	Lysosome
MARCH8	Lysosome
NAGA	Lysosome
NAGLU	Lysosome
NEU1	Lysosome
NEU4	Lysosome
NPC2	Lysosome
PCSK9	Lysosome
PCYOX1	Lysosome
PEBP4	Lysosome
PPT2	Lysosome
PRCP	Lysosome
PRDX6	Lysosome
RAB27A	Lysosome
RAMP2	Lysosome
RAMP3	Lysosome
RNASET2	Lysosome
SIAE	Lysosome
SPACA3	Lysosome
SRC	Lysosome
STS	Lysosome
TPP1	Lysosome
UNC93B1	Lysosome
VMA21	Lysosome
WDR48	Lysosome
ZNRF1	Lysosome
ATP6AP1	Lysosome-Related
ATP6AP2	Lysosome-Related
ATP6V0A1	Lysosome-Related
ATP6V0B	Lysosome-Related
ATP6V0E1	Lysosome-Related
ATP6V0E2	Lysosome-Related
ATP6V1A	Lysosome-Related
ATP6V1B1	Lysosome-Related
ATP6V1B2	Lysosome-Related
ATP6V1C1	Lysosome-Related
ATP6V1C2	Lysosome-Related
ATP6V1D	Lysosome-Related
ATP6V1E1	Lysosome-Related
ATP6V1E2	Lysosome-Related
ATP6V1F	Lysosome-Related
ATP6V1G1	Lysosome-Related
ATP6V1G2	Lysosome-Related
ATP6V1G3	Lysosome-Related
ATP6V1H	Lysosome-Related
CLCN3	Lysosome-Related
CLN6	Lysosome-Related
CPQ	Lysosome-Related
CSTB	Lysosome-Related
CTSE	Lysosome-Related
CTSG	Lysosome-Related
CTSL	Lysosome-Related
Hps5	Lysosome-Related
MT3	Lysosome-Related
PSEN2	Lysosome-Related
RAB34	Lysosome-Related
RILPL1	Lysosome-Related
SCPEP1	Lysosome-Related
SLC38A9	Lysosome-Related
LAMTOR1	Lysosome-Related

### Sheet: Overlapped DEGs per category
Overlapped DEGs with categories
Downregulated
mTOR and Upstream (n=18)	Autophagy Core (n=15)	Autophagy Regulators (n=9)	Docking and Fusion (n=3)	Mitophagy (n=7)	Lysosome (n=20)	Lysosome-related (n=3)
CASTOR1	TRAF6	CEBPB	VAMP3	BAG4	GLB1	ATP6V1E1
ATP6V1E2	BCL2L1	EPAS1	SNAP29	TOMM7	IDS	ATP6V1E2
ATP6V1E1	BCL2	FOXO4	TECPR1	RAB5B	SMPD1	MT3
ATP6V0A2	MAP1LC3A	MITF		BCL2L1	ATP6V0A2
DEPTOR	WIPI1	NFE2L2		MCL1	GAA
PRR5L	ATG12	TFEB		MITF	MFSD8
STRADB	TECPR1	XBP1		TFEB	PLD1
PIK3CB	CAPNS1	BDNF			RILP
PIK3R1	UCP2	JUN			STX7
PIK3R3	MCOLN3				TECPR1
TFEB	SNAP29				TPCN1
MITF	PXN				ZNRF2
HDAC4	RAB5B				EPDR1
SGK1	RAB33B				HPSE
IGF2BP1	TIE1				HYAL2
MRAS					LRP2
HRAS					RAB27A
NRAS					RAMP2
					SRC
					TPP1
Upregulated
mTOR and Upstream (n=6)	Autophagy Core (n=6)	Autophagy Regulators (n=2)	Docking and Fusion (n=0)	Mitophagy (n=1)	Lysosome (n=14)	Lysosome-related (n=1)
ATP6V1G2	ULK3	TFEC	none	TFEC	CTSK	ATP6V1G2
TCIRG1	ATG16L2	STAT1			CTSS
PRKAB1	CYBB				GALNS
PIK3CD	DRAM1				HEXB
PIK3CG	NOX4				CD68
RPS6KB2	DAPK1				DRAM1
					SLC15A3
					TCIRG1
					TPCN2
					ACP5
					CTSH
					MAN2B1
					UNC93B1
					ZNRF1
