## Supplementary data file 5 for "Age-Associated Decline in Autophagy Pathways in Retinal Pigment Epithelium and Protective Effects of Topical Trehalose in Light-induced Outer Retinal Degeneration in Mice"

### Sheet: Overlap human RPE-cho_mouse RPE
Overlaped DEGs_Down	Overlaped DEGs_Up
GOLGA7	ANKRD13D
CDK7	CYP26B1
SLC18B1	MFGE8
TAF9B	MDC1
DAD1	CD276
FNBP1L	NSMF
STXBP3	CD22
CHML	MIAT
SKA2	COL12A1
GMFB	NLGN2
COX7C	BICDL1
C7ORF73	INKA2
ATP6V1E1	CCDC88B
RCBTB2	LAD1
ERMP1	NUP210
LYPLAL1	CCDC57
SOCS6	IQSEC3
RYBP	KLC3
TMEM245	SRPX2
MOCS2	THOC5
ARPP19	SNRNP70
ACAA2	GPC1
FEZ2	ARID3A
SUPT4A	RAPGEFL1
LTA4H	SPPL2B
STX7	PTP4A3
GNPDA1	MBD6
GPD2	NAA40
MTMR2	ITGA10
CGRRF1	PPL
RMND5A	B4GALNT4
GLB1	AKNA
CERS6	MLLT6
CALCRL	HOOK2
FAM102B	AKAP17B
FAM199X	MAP3K12
TMEM251	RBM33
YIPF6	PGAP6
APH1B	SNAPC4
RAB22A	GGT7
MFSD14A	ENTPD6
MEST	GALNS
RCHY1	ASIC3
MTPN	P3H3
NCK1	GPSM1
CAV2	DOT1L
NEDD1	GAS8
MKKS	CEP164
MOSPD1	FAM193B
RAC1	CROCC
NDUFA4	SPRN
C3ORF38	COL6A1
GTF2A1	HAP1
SELENOP	GRIPAP1
ATP7A	MAPK8IP3
PIK3CB	E4F1
SACM1L	TSPOAP1
TMEM106B	TNC
ITFG1	THBS2
INSIG2	SATB2
EVI5	SHISA6
MYO5A	CHAD
HADHB	CLSTN3
DOCK7	CHTF18
MLANA	SUGP2
ALDH9A1
ISCU
ZFP811
HACD2
HSD17B12
LYSMD3
SMAD5
UGP2
DMAC1
NCKAP1
ARL5B
TOMM7
PPP6C
MME
NXT2
STARD3NL
SUCLG1
CYSLTR1
CCDC117
TRIQK
CREBL2
MGAT4A
FERMT2
MTX3
RIT1
HINT3
BTBD10
LIPO3
PPP1R3B
KIT
ANAPC13
FAM49A
SCP2
SGCD
SPTLC2
EFCAB14
HSD17B11
RAB38
ALDH1A2
DCAF12
SEMA6D
AP1S2
RAB33B
